## Supplemental information 2 for "Dynamic remodeling of the pancreas immune landscape in obesity"

### Sheet: Sheet1
Supplemental information 2. Antibodies for flow cytometry and multiplex imaging. Fluorophores used for labeling , staining order and cycle are indicated where appropriate.
Flow cytometry
Reagent	Clone	Source
Anti Human CD45 AF700	2D1	Biolegend
Anti Human CD45 BV785	2D1	Biolegend
Anti Human CD45 APC	2D1	Biolegend
Anti Human CD3 BV510	OKT3	Biolegend
Anti Human CD3 R718	HIT3a	BD Biosciences
Anti Human CD4 APC/Cy7	RPA-T4	Biolegend
Anti Human CD4 BUV395	SK3	BD Biosciences
Anti Human CD8 PerCP/Cy5.5	RPA-T8	Biolegend
Anti Human CD8BUV496	RPA-T8	BD Biosciences
Anti Human CD45RA BV785	HI100	Biolegend
Anti Human CD45RA APC/Fire 750	HI100	Biolegend
Anti Human CCR7 Alexa Fluor 488	G043H7	Biolegend
Anti Human CCR7 BV421	G043H7	Biolegend
Anti Human CD69 BV711	FN50	Biolegend
Anti Human CD69 BUV737	FN50	BD Biosciences
Anti Human CD103 BV605	Ber-ACT8	Biolegend
Anti Human CD103 PE/Fire 700	Ber-ACT8	Biolegend
Anti Human CD14 Spark Blue 550	63D3	Biolegend
Anti Human CD14 FITC	REA599	Miltenyi Biotec
Anti Human CD64 PE-Vio 770	REA978	Miltenyi Biotec
Anti Human CD64 BUV805	10.1	BD Biosciences
Anti Human CD163 VioBlue	REA812	Miltenyi Biotec
Anti Human CD163 PerCP-Vio 700	REA812	Miltenyi Biotec
Anti Human CD11c APC	REA618	Miltenyi Biotec
Anti Human CD11c BV510	3.9	Biolegend
Anti Human CD11c APC/Fire 750	S-HCL-3	Biolegend
Anti Human CD2 PE	TS1/8	Biolegend
Anti Human CD107a AF488	H4A3	Biolegend
Anti Human Granzyme B APC	QA16A02	Biolegend
Anti Human Perforin PE-CF594	δG9	Biolegend
Anti Human Interferon-g BV421	B27	BD Biosciences
Anti Human TNF-a PE/Cy7	MAb11	Biolegend
Anti Human FOLR2 APC	94b/FOLR2	Biolegend
Anti Human CCR2 AF488	K036C2	Biolegend
Anti Human CCR2 PE-Vio 615	REA624	Miltenyi Biotec
Anti Human CD206 BUV615	15.2	BD Biosciences
Anti Human CD209 PerCP/Cy5.5	DCN46	BD Biosciences
Anti Human PD-L1 BV650	MIH1	BD Biosciences
Anti Human CD58 BUV395	1C3	BD Biosciences
Anti Human MPO Vio B515	REA491	Miltenyi Biotec
Anti Human HLA-DR APC/Fire 810	L243	Biolegend
Anti Human CD86 R718	2331	BD Biosciences
Phenoimager staining
Reagent	Clone	Source	Fluor	Order
Anti Human CK19	A53-B/A2.26	Cell Marque	Opal 540	5
Anti Human Chromogranin	LK2H10	Cell Marque	Opal 690	6
Anti Human CD4	EPR6855	abcam	Opal 620	2
Anti Human CD8	4B11	Leica	Opal 570	1
Anti Human CD163	10D6	Leica	Opal 650	4
Anti Human CD11c	5D11	Cell Marque	Opal 520	3
Phenocycler staining
Reagent	Clone	Source	Lineaage classification	Fluorophore	Cycle
CD45	2D1	Akoya Biosciences	General immune	Cy5	8
CD3e	EP449E	Akoya Biosciences	T-cell	Cy5	13
CD4	EPR6855	Akoya Biosciences	T-cell	Cy5	1, 6
CD8	C8/144B	Akoya Biosciences	T-cell	Atto550	4, 13
CD25	4C9	Cell Marque	T-cell	Cy5	10, 18
FOXP3	236A/E7	Invitrogen	T-cell	Cy5	3, 17
CD103	EPR4166(2)	Abcam	T-cell	Cy5	16
Granzyme B	AKYP0086	Akoya Biosciences	Effector	Atto550	7, 14
HLA-DR	EPR3692	Abcam	Macrophage	Cy5	9
CD68	KP1	Akoya Biosciences	Macrophage	Cy5	12
CD163	EDHu-1	Novus Bio	Macrophage	AF488	2
CD11c	118/A5	Invitrogen	Macrophage	Cy5	2
CD14	EPR3653	Akoya Biosciences	Macrophage	Atto550
C1qA	C1QA/2956	Novus	Macrophage	Cy5	11
CD209/DC SIGN	EPR22395-72	Abcam	Macrophage	AF488	1
IRF8	ZI003	Invitrogen	Macrophage	Cy5	4
Fascin	55K2	Millipore	Macrophage	Atto550	6
FOLR2	OTI8G1	Origene	Macrophage	Atto550	1
CD36	D8L9T	Cell Signaling	Macrophage	Cy5	7
CD15	HI99	Biolegend	Neutrophil	AF488	4, 8
MPO	392105	R&D Systems	Monocyte and Neutrophil	Atto550	10
Mast cell tryptase	AA1	Biolegend	Mast cell	Atto550	12, 15
CD31	EP3095	Akoya Biosciences	Endothelial cell	AF488	5
CD34	Qbend/10	Invitrogen	Endothelial cell	AF488	3, 9
BetaCatenin	12F7	Biolegend	Epithelial cell	AF488	7
E-Cadherin	4A2C7	Akoya Biosciences	Epithelial cell	Atto550	11
Pancytokeratin	AE-1/AE-3	Akoya Biosciences	Ductal cell	AF488	18
αSMA	1A4	RD Systems	Stellate cell (low expression) and smooth muscle cell (high expression)	AF488	6
Podoplanin	D2-40	Biolegend	Stellate cell	Atto550	5
Ki67	B56	Akoya Biosciences	Proliferation	Atto550	2
Galectin-3	M3/38	Akoya Biosciences	Inflammatory marker	Atto550	8, 13
MMP-9	L51/82	Biolegend	n/a	Cy5	14
MX1	D3W71	Cell Signaling	n/a	Cy5	5
Chromogranin A	polyclonal	Novus Bio	Islet	Cy5	15
