## Supplemental information 1 for "Dynamic remodeling of the pancreas immune landscape in obesity"

### Sheet: Sheet1
Supplemental information 1. Organ donors included in this study.
Donor	Age	BMI	Diabetes (0=no, 1=yes)	Male (0=no, 1=yes)	2+ drinks daily (0=no, 1=yes)	cigarette use > 20 pack years, ever (0=no, 1=yes)	Race/ethnicity (black, white, latino, asian)	HbA1c	Imaging cohort	Sequencing cohort
480	53	20.5	0	1	0	0	Latino	5.3	Phenocycler (TMA2)
510	51	20.8	0	1	0	0	Asian	5.7
308	68	20.889	0	1	0	0	Latino	5.2	Vectra
399	39	21.246	0	0	0	0	White	5	Vectra
369	20	21.42	0	1	0	0	Asian	5.5	Vectra, Phenocycler (TMA1)
431	64	21.8	0	0	0	1	Black		Phenocycler (TMA2)
382	62	22.723	0	0	0	0	Asian	6	Vectra	Bulk RNA-seq
415	37	22.9	0	1	0	0	Latino		Phenocycler (TMA3)
302	56	23.314	0	1	1	0	Latino	5.1	Vectra
377	42	23.564	0	0	0	0	White	5.6	Vectra
327	52	23.632	0	0	0	1	White	5.7	Vectra
535	23	23.7	0	1	0	0	White	4.8	Phenocycler (TMA1)	CITE-seq (macrophage)
427	69	23.728	0	1	0	0	Latino	5.2	Vectra, Phenocycler (TMA1)
543	23	23.8	0	0	1	1	Latino	5.1
591	78	23.8	0	1	0	0	White	5.2	Phenocycler (TMA2)
363	65	24.097	0	1	0	0	White	5.9	Vectra
353	20	24.134	0	1	0	0	Latino	5.2	Vectra
361	24	24.2	0	1	0	0	Black		Phenocycler (TMA3)
466	59	24.691	0	1	0	0	White	5.2	Vectra, Phenocycler (TMA1)	Bulk RNA-seq
537	45	24.9	0	0	1	0	Asian	5.3
304	68	25.2	1	0	0	0	Latino	10.1		Bulk RNA-seq
408	18	25.26	0	1	0	0	Black	5.3	Vectra	Bulk RNA-seq
453	67	25.5	0	1	0	0	White	5.7		Bulk RNA-seq
575	45	26.4	0	0	0	0	Black	5.2	Phenocycler (TMA2)	CITE-seq (T cell, macrophage)
346	32	26.8	0	0	0	0	White	4.6		Bulk RNA-seq
467	58	26.9	1	0	0	0	Latino	6.6	Phenocycler (TMA3)
436	62	27.3	0	1	0	0	Black	6
395	66	27.9	1	0	0	0	Latino
518	43	28.2	0	0	1	0	White	5.1
523	20	28.5	0	0	0	0	Latino	5.3	Phenocycler (TMA2)	CITE-seq (macrophage)
612	58	28.7	0	0	0	0	Latino	6	Phenocycler (TMA3)
504	39	28.9	0	1	0	0	Latino	4.9	Phenocycler (TMA3)
HP230	23	29.89		1		1	Latino
402	52	30.302	1	1	1	0	Latino	6.7	Vectra
334	64	30.5	0	0	0	0	White	5.7	Phenocycler (TMA2)
588	31	31	0	0	0	0	Latino	5	Phenocycler (TMA2)
524	37	31	0	1	0	0	White	4.9	Phenocycler (TMA2)
390	45	31.202	1	1	0	0	Asian	7.3	Vectra
306	71	31.39	1	0	0	0	Latino		Vectra
457	40	32.067	0	1	0	1	Asian	5.5	Vectra
600	44	32.4	0	0	0	0	White	5.3	Phenocycler (TMA3)	CITE-seq (T cell)
ALCM	56	33.4	0	0	0	1		6.7
625	58	33.74	0	1	0	0	Latino	5.9
491	44	33.9	0	0	0	0	Black		Phenocycler (TMA3)
404	50	33.981	1	1	0	0	White	7.9	Vectra
470	55	34.1888	0	1	1	0	White	5.5	Vectra
472	61	34.5	0	0	0	0	White		Phenocycler (TMA3)	Bulk RNA-seq
548	67	36.2	1	1	0	1	White	6	Phenocycler (TMA3)	CITE-seq (macrophage)
328	52	36.29	0	1	0	0	Latino	6.3	Vectra
297	59	36.79	0	0	0	1	White	5.7	Vectra
424	71	36.92	0	0	0	0	Black	6.2	Vectra
426	43	36.954	1	0	0	1	Latino		Vectra
451	54	37.07	1	0	0	0	White	9.1	Vectra
443	47	38.348	0	0	0	0	Black	6.1	Vectra, Phenocycler (TMA1)	Bulk RNA-seq
296	62	38.6	0	0	0	0	Black	6	Phenocycler (TMA2)
413	48	39.542	0	0	1	1	White	4.9	Vectra
549	50	39.8	0	0	0	0	Latino		Phenocycler (TMA1)	CITE-seq (macrophage)
ALBV	59	39.8	1	1	0	1	Black	6.1
407	45	40.163	1	1	0	0	Latino		Vectra
333	19	41.731	0	1	0	0	Black		Vectra, Phenocycler (TMA1)	Bulk RNA-seq
332	38	41.846	1	1	1	0	Black	15	Vectra	Bulk RNA-seq
603	35	42.2	1	0	0	0	Black	6.5	Phenocycler (TMA3)	CITE-seq (T cell)
305	28	42.432	0	0	0	0	White	4.8	Vectra
541	53	42.6	0	0	0	0	Black	5.6	Phenocycler (TMA2)
320	55	43.196	0	0	1	1	White		Vectra
311	52	43.934	0	0	0	1	White	5.8	Vectra
478	70	46.9	0	1	0	0	White	5.6	Phenocycler (TMA1)	Bulk RNA-seq
366	61	47.336	1	0	0	0	Latino	6.3	Vectra
